# Single-cell transcriptomics for the 99.9% of species without reference genomes

**DOI:** 10.1101/2021.07.09.450799

**Authors:** Olga Borisovna Botvinnik, Venkata Naga Pranathi Vemuri, N. Tessa Pierce, Phoenix Aja Logan, Saba Nafees, Lekha Karanam, Kyle Joseph Travaglini, Camille Sophie Ezran, Lili Ren, Yanyi Juang, Jianwei Wang, Jianbin Wang, C. Titus Brown

## Abstract

Single-cell RNA-seq (scRNA-seq) is a powerful tool for cell type identification but is not readily applicable to organisms without well-annotated reference genomes. Of the approximately 10 million animal species predicted to exist on Earth, >99.9% do not have any submitted genome assembly. To enable scRNA-seq for the vast majority of animals on the planet, here we introduce the concept of “*k*-mer homology,” combining biochemical synonyms in degenerate protein alphabets with uniform data subsampling via MinHash into a pipeline called `Kmermaid`. Implementing this pipeline enables direct detection of similar cell types across species from transcriptomic data without the need for a reference genome. Underpinning `Kmermaid` is the tool `Orpheum`, a memory-efficient method for extracting high-confidence protein-coding sequences from RNA-seq data. After validating `Kmermaid` using datasets from human and mouse lung, we applied `Kmermaid` to the Chinese horseshoe bat (*Rhinolophus sinicus*), where we propagated cellular compartment labels at high fidelity. Our pipeline provides a high-throughput tool that enables analyses of transcriptomic data across divergent species’ transcriptomes in a genome- and gene annotation-agnostic manner. Thus, the combination of `Kmermaid` and `Orpheum` identifies cell type-specific sequences that may be missing from genome annotations and empowers molecular cellular phenotyping for novel model organisms and species.
