## Supplementary material for "Single-cell transcriptomics for the 99.9% of species without reference genomes": Table 2

### Sheet: Unified 10x free annotation
Mouse	Human	Bat	narrow_group	broad_group	compartment_group
Adventitial Fibroblast	Adventitial Fibroblast	Adventitial fibroblast	Adventitial Fibroblast	Fibroblast	stromal
Alveolar Fibroblast	Alveolar Fibroblast	Alveolar fibroblast	Alveolar Fibroblast	Fibroblast	stromal
	Lipofibroblast		Lipofibroblast	Fibroblast	stromal
	Mesothelial	Mesothelial cell	Mesothelial	Mesothelial	stromal
Airway Smooth Muscle	Airway Smooth Muscle		Airway Smooth Muscle and Myofibroblast	Smooth Muscle and Myofibroblast	stromal
Myofibroblast	Myofibroblast	Myofibroblast	Airway Smooth Muscle and Myofibroblast	Smooth Muscle and Myofibroblast	stromal
	Vascular Smooth Muscle		Vascular Smooth Muscle	Smooth Muscle and Myofibroblast	stromal
	Fibromyocyte		Fibromyocyte	Smooth Muscle and Myofibroblast	stromal
Pericyte	Pericyte		Pericyte	Pericyte	stromal
Capillary	Capillary	Capillary type 2 cell	Capillary	Capillary	endothelial
			Capillary	Capillary	endothelial
Capillary Aerocyte	Capillary Aerocyte	Capillary type 1 cell	Capillary Aerocyte	Capillary	endothelial
	Capillary Intermediate 1		Capillary Intermediate	Capillary	endothelial
	Capillary Intermediate 2		Capillary Intermediate	Capillary	endothelial
Vein	Vein		Vein	Vein	endothelial
Artery	Artery		Artery	Artery	endothelial
Lympatic	Lymphatic	Lymphatic cell	Lymphatic	Lymphatic	endothelial
	Bronchial Vessel 1		Bronchial Vessel	Bronchial Vessel	endothelial
	Bronchial Vessel 2		Bronchial Vessel	Bronchial Vessel	endothelial
	Basal		Basal	Basal	epithelial
	Proximal Basal		Basal	Basal	epithelial
	Differentiating Basal		Basal	Basal	epithelial
	Proliferating Basal		Basal	Basal	epithelial
Club	Club		Club	Club	epithelial
Ciliated	Ciliated	Ciliated cell	Ciliated	Ciliated	epithelial
	Proximal Ciliated		Ciliated	Ciliated	epithelial
Alveolar Epithelial Type 2	Alveolar Epithelial Type 2	Alveolar epithelial type 2 cell	Alveolar Epithelial Type 2	Alveolar Epithelial Type 2	epithelial
	Signaling Alveolar Epithelial Type 2		Alveolar Epithelial Type 2	Alveolar Epithelial Type 2	epithelial
	Alveolar Epithelial Type 1	Alveolar epithelial type 1 cell	Alveolar Epithelial Type 1	Alveolar Epithelial Type 1	epithelial
	Goblet		Goblet	Goblet	epithelial
	Mucous		Mucous	Mucous	epithelial
	Serous		Serous	Serous	epithelial
	Ionocyte		Ionocyte	Ionocyte	epithelial
B	B	B cell	B cell	B cell	lymphoid
Zbtb32+ B			B cell	B cell	lymphoid
Plasma	Plasma		Plasma	Plasma	lymphoid
CD4+ T	CD4+ Naive T		CD4+ T	T cell	lymphoid
	CD4+ Memory/Effector T		CD4+ T	T cell	lymphoid
CD8+ T	CD8+ Naive T		CD8+ T	T cell	lymphoid
	CD8+ Memory/Effector T		CD8+ T	T cell	lymphoid
Regulatory T			Regulatory T	T cell	lymphoid
Ly6g5b+ T			LY6G5B+ T	T cell	lymphoid
		T cell	CD4+ CD8+ T	T cell	lymphoid
Proliferating NK	Proliferating NK/T		Proliferating NK/T	Proliferating NK/T	lymphoid
Proliferating T			Proliferating NK/T	Proliferating NK/T	lymphoid
Natural Killer	Natural Killer		Natural Killer	Natural Killer	lymphoid
Natural Killer T	Natural Killer T	Natural killer T cell	Natural Killer T cell	Natural Killer T cell	lymphoid
Myeloid Dendritic Type 1	Myeloid Dendritic Type 1		Myeloid Dendritic	Dendritic	myeloid
Myeloid Dendritic Type 2	Myeloid Dendritic Type 2		Myeloid Dendritic	Dendritic	myeloid
Plasmacytoid Dendritic	Plasmacytoid Dendritic		Plasmacytoid Dendritic	Dendritic	myeloid
	TREM2+ Dendritic		TREM2+ Dendritic	Dendritic	myeloid
	EREG+ Dendritic		EREG+ Dendritic	Dendritic	myeloid
	IGSF21+ Dendritic		IGSF21+ Dendritic	Dendritic	myeloid
Ccr7+ Dendritic			CCR7+ Dendritic	Dendritic	myeloid
Proliferating Dendritic			Proliferating Dendritic	Dendritic	myeloid
Interstitial Macrophage		Interstitial macrophage	Interstitial Macrophage	Dendritic	myeloid
Neutrophil		Neutrophil	Neutrophil	Neutrophil	myeloid
Classical Monocyte	Classical Monocyte	Classical monocyte	Monocyte	Monocyte	myeloid
Intermediate Monocyte	Intermediate Monocyte		Monocyte	Monocyte	myeloid
Nonclassical Monocyte	Nonclassical Monocyte	Non-classical monocyte	Monocyte	Monocyte	myeloid
Proliferating Classical Monocyte	OLR1+ Classical Monocyte		Monocyte	Monocyte	myeloid
Alveolar Macrophage	Macrophage	Alveolar macrophage	Macrophage	Macrophage	myeloid
		Macrophage	Macrophage	Macrophage	myeloid
Proliferating Alveolar Macrophage	Proliferating Macrophage		Proliferating Macrophage	Macrophage	myeloid
Basophil	Basophil/Mast 1		Basophil	Basophil	myeloid
	Basophil/Mast 2		Basophil	Basophil	myeloid
	Platelet/Megakaryocyte		Platelet	Platelet	megakaryocyte-erythroid
Neuroendocrine	Neuroendocrine		Neuroendocrine	Neuroendocrine	neural

### Sheet: Sorted list of all 10x free ann
Mouse	Unified?	Human	Unified?	Bat	Unified?
Adventitial Fibroblast	TRUE	Adventitial Fibroblast	TRUE	Adventitial fibroblast	TRUE
Airway Smooth Muscle	TRUE	Airway Smooth Muscle	TRUE	Alveolar epithelial type 1 cell	TRUE
Alveolar Epithelial Type 2	TRUE	Alveolar Epithelial Type 1	TRUE	Alveolar epithelial type 2 cell	TRUE
Alveolar Fibroblast	TRUE	Alveolar Epithelial Type 2	TRUE	Alveolar fibroblast	TRUE
Alveolar Macrophage	TRUE	Alveolar Fibroblast	TRUE	Alveolar macrophage	TRUE
Artery	TRUE	Artery	TRUE	B cell	TRUE
B	TRUE	B	TRUE	Capillary type 1 cell	TRUE
Basophil	TRUE	Basal	TRUE	Capillary type 2 cell	TRUE
CD4+ T	TRUE	Basophil/Mast 1	TRUE	Ciliated cell	TRUE
CD8+ T	TRUE	Basophil/Mast 2	TRUE	Classical monocyte	TRUE
Capillary	TRUE	Bronchial Vessel 1	TRUE	Interstitial macrophage	TRUE
Capillary Aerocyte	TRUE	Bronchial Vessel 2	TRUE	Lymphatic cell	TRUE
Ccr7+ Dendritic	TRUE	CD4+ Memory/Effector T	TRUE	Macrophage	TRUE
Ciliated	TRUE	CD4+ Naive T	TRUE	Mesothelial cell	TRUE
Classical Monocyte	TRUE	CD8+ Memory/Effector T	TRUE	Myofibroblast	TRUE
Club	TRUE	CD8+ Naive T	TRUE	Natural killer T cell	TRUE
Intermediate Monocyte	TRUE	Capillary	TRUE	Neutrophil	TRUE
Interstitial Macrophage	TRUE	Capillary Aerocyte	TRUE	Non-classical monocyte	TRUE
Ly6g5b+ T	TRUE	Capillary Intermediate 1	TRUE	T cell	TRUE
Lympatic	TRUE	Capillary Intermediate 2	TRUE	Untyped	FALSE
Myeloid Dendritic Type 1	TRUE	Ciliated	TRUE
Myeloid Dendritic Type 2	TRUE	Classical Monocyte	TRUE
Myofibroblast	TRUE	Club	TRUE
Natural Killer	TRUE	Differentiating Basal	TRUE
Natural Killer T	TRUE	EREG+ Dendritic	TRUE
Neuroendocrine	TRUE	Fibromyocyte	TRUE
Neutrophil	TRUE	Goblet	TRUE
Nonclassical Monocyte	TRUE	IGSF21+ Dendritic	TRUE
Pericyte	TRUE	Intermediate Monocyte	TRUE
Plasma	TRUE	Ionocyte	TRUE
Plasmacytoid Dendritic	TRUE	Lipofibroblast	TRUE
Proliferating Alveolar Macrophage	TRUE	Lymphatic	TRUE
Proliferating Classical Monocyte	TRUE	Macrophage	TRUE
Proliferating Dendritic	TRUE	Mesothelial	TRUE
Proliferating NK	TRUE	Mucous	TRUE
Proliferating T	TRUE	Myeloid Dendritic Type 1	TRUE
Regulatory T	TRUE	Myeloid Dendritic Type 2	TRUE
Vein	TRUE	Myofibroblast	TRUE
Zbtb32+ B	TRUE	Natural Killer	TRUE
		Natural Killer T	TRUE
		Neuroendocrine	TRUE
		Nonclassical Monocyte	TRUE
		OLR1+ Classical Monocyte	TRUE
		Pericyte	TRUE
		Plasma	TRUE
		Plasmacytoid Dendritic	TRUE
		Platelet/Megakaryocyte	TRUE
		Proliferating Basal	TRUE
		Proliferating Macrophage	TRUE
		Proliferating NK/T	TRUE
		Proximal Basal	TRUE
		Proximal Ciliated	TRUE
		Serous	TRUE
		Signaling Alveolar Epithelial Type 2	TRUE
		TREM2+ Dendritic	TRUE
		Vascular Smooth Muscle	TRUE
		Vein	TRUE
