## Supplementary material for "Single-cell transcriptomics for the 99.9% of species without reference genomes": Table 3

broad_group	gene_category	gene_name_human	n_cells_bat	n_cells_bat_per_celltype	bat_percent_cells_per_celltype
Alveolar Epithelial Type 2	unannotated_all	RPL17	2	832	0.2403846153846154
Alveolar Epithelial Type 2	unannotated_all	UBQLN2	5	832	0.6009615384615385
Alveolar Epithelial Type 2	unannotated_all	MMP23A	5	832	0.6009615384615385
Alveolar Epithelial Type 2	receptor_ligand	HLA-C	5	832	0.6009615384615385
Alveolar Epithelial Type 2	unannotated_all	TMEM14C	1	832	0.1201923076923077
Alveolar Epithelial Type 2	unannotated_all	YWHAZ	1	832	0.1201923076923077
Alveolar Epithelial Type 2	unannotated_all	ZNF688	1	832	0.1201923076923077
Alveolar Epithelial Type 2	unannotated_all	HLA-C	5	832	0.6009615384615385
Alveolar Epithelial Type 2	unannotated_all	HLA-H	5	832	0.6009615384615385
Alveolar Epithelial Type 2	unannotated_all	GOSR2	6	832	0.7211538461538461
Alveolar Epithelial Type 2	unannotated_all	PARP14	1	832	0.1201923076923077
Alveolar Epithelial Type 2	unannotated_all	SLC25A6	1	832	0.1201923076923077
Alveolar Epithelial Type 2	unannotated_all	NME1	1	832	0.1201923076923077
Alveolar Epithelial Type 2	unannotated_all	EEF1A1	1	832	0.1201923076923077
Alveolar Epithelial Type 2	antivirals	PARP14	1	832	0.1201923076923077
Alveolar Epithelial Type 2	unannotated_all	KRT19	7	832	0.8413461538461539
Alveolar Epithelial Type 2	unannotated_all	TEAD4	1	832	0.1201923076923077
Alveolar Epithelial Type 2	unannotated_all	SMN1	1	832	0.1201923076923077
Alveolar Epithelial Type 2	unannotated_all	SLMO2-ATP5E	1	832	0.1201923076923077
Alveolar Epithelial Type 2	unannotated_all	ZNF780A	2	832	0.2403846153846154
Alveolar Epithelial Type 2	antivirals	GBP1	3	832	0.3605769230769231
Alveolar Epithelial Type 2	unannotated_all	C9orf16	2	832	0.2403846153846154
Alveolar Epithelial Type 2	ISG	GBP1	3	832	0.3605769230769231
Alveolar Epithelial Type 2	unannotated_all	C4orf48	2	832	0.2403846153846154
Alveolar Epithelial Type 2	unannotated_all	EXOC6B	2	832	0.2403846153846154
Alveolar Epithelial Type 2	unannotated_all	HSPA1A	4	832	0.4807692307692308
Alveolar Epithelial Type 2	unannotated_all	AMMECR1	2	832	0.2403846153846154
Alveolar Epithelial Type 2	receptor_ligand	HLA-A	1	832	0.1201923076923077
Alveolar Epithelial Type 2	unannotated_all	CBR3-AS1	2	832	0.2403846153846154
Alveolar Epithelial Type 2	unannotated_all	HLA-L	4	832	0.4807692307692308
Alveolar Epithelial Type 2	unannotated_all	TXNRD3	2	832	0.2403846153846154
Alveolar Epithelial Type 2	unannotated_all	LUZP6	2	832	0.2403846153846154
Alveolar Epithelial Type 2	unannotated_all	MZT2A	2	832	0.2403846153846154
Alveolar Epithelial Type 2	unannotated_all	NAA16	2	832	0.2403846153846154
Alveolar Epithelial Type 2	unannotated_all	UBC	4	832	0.4807692307692308
Alveolar Epithelial Type 2	unannotated_all	ZNF780B	2	832	0.2403846153846154
Alveolar Epithelial Type 2	unannotated_all	CBR3	2	832	0.2403846153846154
Alveolar Epithelial Type 2	receptor_ligand	HLA-B	1	832	0.1201923076923077
Alveolar Epithelial Type 2	unannotated_all	UBB	6	832	0.7211538461538461
Alveolar Epithelial Type 2	unannotated_all	AIG1	7	832	0.8413461538461539
Alveolar Epithelial Type 2	unannotated_all	FAM133DP	1	832	0.1201923076923077
Alveolar Epithelial Type 2	unannotated_all	NDUFA9	1	832	0.1201923076923077
Alveolar Epithelial Type 2	unannotated_all	FRG1CP	1	832	0.1201923076923077
Alveolar Epithelial Type 2	unannotated_all	FRG1JP	1	832	0.1201923076923077
Alveolar Epithelial Type 2	unannotated_all	GSTP1	1	832	0.1201923076923077
Alveolar Epithelial Type 2	unannotated_all	HLA-A	1	832	0.1201923076923077
Alveolar Epithelial Type 2	unannotated_all	HLA-B	1	832	0.1201923076923077
Alveolar Epithelial Type 2	receptor_ligand	HLA-DRB1	1	832	0.1201923076923077
Alveolar Epithelial Type 2	unannotated_all	HLA-DRB6	1	832	0.1201923076923077
Alveolar Epithelial Type 2	unannotated_all	MED10	10	832	1.201923076923077
Alveolar Epithelial Type 2	unannotated_all	BRI3	11	832	1.3221153846153846
Alveolar Epithelial Type 2	unannotated_all	CYP4B1	12	832	1.4423076923076923
Alveolar Epithelial Type 2	unannotated_all	HLA-F	1	832	0.1201923076923077
Alveolar Epithelial Type 2	unannotated_all	LSM8	1	832	0.1201923076923077
Alveolar Epithelial Type 2	unannotated_all	MAP1LC3B2	1	832	0.1201923076923077
Alveolar Epithelial Type 2	unannotated_all	MCTP1	1	832	0.1201923076923077
Alveolar Epithelial Type 2	ISG	PARP14	1	832	0.1201923076923077
Alveolar Epithelial Type 2	unannotated_all	CYP2D6	23	832	2.7644230769230766
Alveolar Epithelial Type 2	unannotated_all	RPS24	37	832	4.447115384615385
Alveolar Epithelial Type 2	unannotated_all	COX7A1	1	832	0.1201923076923077
Alveolar Epithelial Type 2	unannotated_all	C9orf78	1	832	0.1201923076923077
Alveolar Epithelial Type 2	unannotated_all	HLA-DRB1	1	832	0.1201923076923077
Alveolar Epithelial Type 2	unannotated_all	GBP1	3	832	0.3605769230769231
Alveolar Epithelial Type 2	unannotated_all	ACTR3C	1	832	0.1201923076923077
Alveolar Epithelial Type 2	unannotated_all	C1orf35	1	832	0.1201923076923077
Alveolar Epithelial Type 2	unannotated_all	ABHD14A-ACY1	1	832	0.1201923076923077
Alveolar Epithelial Type 2	receptor_ligand	HLA-F	1	832	0.1201923076923077
Alveolar Epithelial Type 2	unannotated_all	EIF3C	8	832	0.9615384615384616
Alveolar Epithelial Type 2	unannotated_all	C2orf49	1	832	0.1201923076923077
B cell	unannotated_all	HLA-L	2	165	1.2121212121212122
B cell	receptor_ligand	HLA-DRB1	2	165	1.2121212121212122
B cell	unannotated_all	HLA-DRB1	2	165	1.2121212121212122
B cell	unannotated_all	YWHAZ	1	165	0.6060606060606061
B cell	unannotated_all	HLA-DRB6	1	165	0.6060606060606061
B cell	unannotated_all	EIF3C	1	165	0.6060606060606061
Capillary	unannotated_all	ZNF780A	1	2214	0.045167118337850046
Capillary	unannotated_all	HLA-DRB6	2	2214	0.09033423667570009
Capillary	unannotated_all	PCDHB2	1	2214	0.045167118337850046
Capillary	unannotated_all	MT1E	1	2214	0.045167118337850046
Capillary	unannotated_all	PCDHB7	1	2214	0.045167118337850046
Capillary	unannotated_all	ZNF780B	1	2214	0.045167118337850046
Capillary	antivirals	IFI27	3	2214	0.13550135501355012
Capillary	unannotated_all	RPL13AP5	1	2214	0.045167118337850046
Capillary	unannotated_all	TMEM14C	1	2214	0.045167118337850046
Capillary	receptor_ligand	HLA-DRB1	3	2214	0.13550135501355012
Capillary	unannotated_all	ZFP14	1	2214	0.045167118337850046
Capillary	unannotated_all	IFI27	3	2214	0.13550135501355012
Capillary	unannotated_all	RNF216P1	1	2214	0.045167118337850046
Capillary	antivirals	GBP2	1	2214	0.045167118337850046
Capillary	receptor_ligand	HLA-G	1	2214	0.045167118337850046
Capillary	unannotated_all	C18orf25	1	2214	0.045167118337850046
Capillary	antivirals	GBP1	1	2214	0.045167118337850046
Capillary	ISG	GBP2	1	2214	0.045167118337850046
Capillary	ISG	GBP1	1	2214	0.045167118337850046
Capillary	unannotated_all	C1orf35	1	2214	0.045167118337850046
Capillary	unannotated_all	CBR1	1	2214	0.045167118337850046
Capillary	unannotated_all	COX6B1	1	2214	0.045167118337850046
Capillary	unannotated_all	HLA-DRB1	3	2214	0.13550135501355012
Capillary	unannotated_all	EXOC6B	2	2214	0.09033423667570009
Capillary	unannotated_all	CYB5R3	1	2214	0.045167118337850046
Capillary	unannotated_all	ERCC5	1	2214	0.045167118337850046
Capillary	unannotated_all	FAM133DP	1	2214	0.045167118337850046
Capillary	unannotated_all	GBP1	1	2214	0.045167118337850046
Capillary	unannotated_all	A2M	1	2214	0.045167118337850046
Capillary	unannotated_all	GBP2	1	2214	0.045167118337850046
Capillary	unannotated_all	HLA-G	1	2214	0.045167118337850046
Capillary	unannotated_all	LSM8	1	2214	0.045167118337850046
Capillary	unannotated_all	AIG1	2	2214	0.09033423667570009
Capillary	unannotated_all	CYP2D6	1	2214	0.045167118337850046
Capillary	unannotated_all	ATP6V1G2-DDX39B	2	2214	0.09033423667570009
Capillary	unannotated_all	TEAD4	161	2214	7.271906052393858
Capillary	unannotated_all	NDUFA9	6	2214	0.27100271002710025
Capillary	unannotated_all	AMMECR1	4	2214	0.18066847335140018
Capillary	unannotated_all	HLA-H	18	2214	0.8130081300813009
Capillary	receptor_ligand	HLA-C	17	2214	0.7678410117434508
Capillary	unannotated_all	MZT2A	4	2214	0.18066847335140018
Capillary	unannotated_all	EIF3C	4	2214	0.18066847335140018
Capillary	unannotated_all	PARP14	6	2214	0.27100271002710025
Capillary	unannotated_all	HLA-C	17	2214	0.7678410117434508
Capillary	unannotated_all	HLA-L	12	2214	0.5420054200542005
Capillary	unannotated_all	MED10	9	2214	0.40650406504065045
Capillary	unannotated_all	UBB	8	2214	0.36133694670280037
Capillary	unannotated_all	LUZP6	3	2214	0.13550135501355012
Capillary	antivirals	PARP14	6	2214	0.27100271002710025
Capillary	unannotated_all	GOSR2	8	2214	0.36133694670280037
Capillary	receptor_ligand	HLA-F	6	2214	0.27100271002710025
Capillary	unannotated_all	HLA-A	6	2214	0.27100271002710025
Capillary	receptor_ligand	HLA-B	6	2214	0.27100271002710025
Capillary	unannotated_all	HLA-F	6	2214	0.27100271002710025
Capillary	unannotated_all	YWHAZ	6	2214	0.27100271002710025
Capillary	receptor_ligand	HLA-A	6	2214	0.27100271002710025
Capillary	ISG	PARP14	6	2214	0.27100271002710025
Capillary	unannotated_all	UBC	6	2214	0.27100271002710025
Capillary	unannotated_all	HLA-B	6	2214	0.27100271002710025
Dendritic	unannotated_all	SNX29P1	1	98	1.0204081632653061
Dendritic	receptor_ligand	HLA-C	2	98	2.0408163265306123
Dendritic	unannotated_all	HLA-DRB6	7	98	7.142857142857142
Dendritic	unannotated_all	HLA-L	2	98	2.0408163265306123
Dendritic	ISG	GBP1	5	98	5.1020408163265305
Dendritic	antivirals	GBP1	5	98	5.1020408163265305
Dendritic	unannotated_all	GBP1	5	98	5.1020408163265305
Dendritic	receptor_ligand	HLA-DRB1	9	98	9.183673469387756
Dendritic	unannotated_all	HLA-DRB1	9	98	9.183673469387756
Dendritic	ISG	GBP2	1	98	1.0204081632653061
Dendritic	unannotated_all	HLA-H	2	98	2.0408163265306123
Dendritic	antivirals	GBP2	1	98	1.0204081632653061
Dendritic	unannotated_all	HLA-C	2	98	2.0408163265306123
Dendritic	unannotated_all	CSNK2A3	1	98	1.0204081632653061
Dendritic	unannotated_all	UQCRC1	1	98	1.0204081632653061
Dendritic	unannotated_all	GBP2	1	98	1.0204081632653061
Dendritic	unannotated_all	YWHAZ	3	98	3.061224489795918
Dendritic	unannotated_all	SFTPA2	1	98	1.0204081632653061
Dendritic	unannotated_all	MED10	1	98	1.0204081632653061
Dendritic	unannotated_all	TMEM14C	1	98	1.0204081632653061
Fibroblast	unannotated_all	UQCRC1	1	1382	0.0723589001447178
Fibroblast	unannotated_all	TSPAN4	1	1382	0.0723589001447178
Fibroblast	unannotated_all	CBR3	2	1382	0.1447178002894356
Fibroblast	unannotated_all	TIMM23B	1	1382	0.0723589001447178
Fibroblast	unannotated_all	LUZP6	1	1382	0.0723589001447178
Fibroblast	unannotated_all	UBC	12	1382	0.8683068017366137
Fibroblast	unannotated_all	HLA-DRB1	1	1382	0.0723589001447178
Fibroblast	unannotated_all	HLA-C	2	1382	0.1447178002894356
Fibroblast	ISG	PARP14	2	1382	0.1447178002894356
Fibroblast	receptor_ligand	HLA-C	2	1382	0.1447178002894356
Fibroblast	unannotated_all	KRT19	1	1382	0.0723589001447178
Fibroblast	unannotated_all	TRAPPC2B	1	1382	0.0723589001447178
Fibroblast	unannotated_all	EIF3C	2	1382	0.1447178002894356
Fibroblast	unannotated_all	MED10	8	1382	0.5788712011577424
Fibroblast	ISG	GBP1	1	1382	0.0723589001447178
Fibroblast	antivirals	GBP1	1	1382	0.0723589001447178
Fibroblast	unannotated_all	SBF1	1	1382	0.0723589001447178
Fibroblast	unannotated_all	YWHAZ	4	1382	0.2894356005788712
Fibroblast	receptor_ligand	HLA-DRB1	1	1382	0.0723589001447178
Fibroblast	unannotated_all	AMMECR1	1	1382	0.0723589001447178
Fibroblast	unannotated_all	BCS1L	1	1382	0.0723589001447178
Fibroblast	unannotated_all	C1orf52	1	1382	0.0723589001447178
Fibroblast	unannotated_all	C4orf48	1	1382	0.0723589001447178
Fibroblast	unannotated_all	EXOC6B	1	1382	0.0723589001447178
Fibroblast	unannotated_all	GBP1	1	1382	0.0723589001447178
Fibroblast	unannotated_all	AIG1	3	1382	0.21707670043415342
Fibroblast	antivirals	PARP14	2	1382	0.1447178002894356
Fibroblast	unannotated_all	A2M	2	1382	0.1447178002894356
Fibroblast	unannotated_all	TEAD4	3	1382	0.21707670043415342
Fibroblast	unannotated_all	LSM8	2	1382	0.1447178002894356
Fibroblast	unannotated_all	HLA-DRB6	1	1382	0.0723589001447178
Fibroblast	unannotated_all	NDUFA9	2	1382	0.1447178002894356
Fibroblast	unannotated_all	LIMS3	1	1382	0.0723589001447178
Fibroblast	unannotated_all	MMP23A	48	1382	3.4732272069464547
Fibroblast	unannotated_all	GOSR2	4	1382	0.2894356005788712
Fibroblast	unannotated_all	MUSTN1	2	1382	0.1447178002894356
Fibroblast	unannotated_all	GPR89B	1	1382	0.0723589001447178
Fibroblast	unannotated_all	ATP6V1G2-DDX39B	2	1382	0.1447178002894356
Fibroblast	unannotated_all	PARP14	2	1382	0.1447178002894356
Macrophage	antivirals	GBP1	4	1196	0.33444816053511706
Macrophage	receptor_ligand	HLA-DRB1	8	1196	0.6688963210702341
Macrophage	antivirals	GBP2	4	1196	0.33444816053511706
Macrophage	unannotated_all	HLA-DRB1	8	1196	0.6688963210702341
Macrophage	unannotated_all	HLA-DRB6	7	1196	0.5852842809364548
Macrophage	unannotated_all	HLA-H	7	1196	0.5852842809364548
Macrophage	unannotated_all	BRI3	7	1196	0.5852842809364548
Macrophage	unannotated_all	HSPA1A	3	1196	0.2508361204013378
Macrophage	ISG	PARP14	4	1196	0.33444816053511706
Macrophage	unannotated_all	PIP4K2A	6	1196	0.5016722408026756
Macrophage	unannotated_all	GBP1	4	1196	0.33444816053511706
Macrophage	antivirals	PARP14	4	1196	0.33444816053511706
Macrophage	unannotated_all	PCBD2	1	1196	0.08361204013377926
Macrophage	unannotated_all	PARP14	4	1196	0.33444816053511706
Macrophage	unannotated_all	HLA-B	2	1196	0.16722408026755853
Macrophage	unannotated_all	NME1-NME2	4	1196	0.33444816053511706
Macrophage	unannotated_all	GOSR2	6	1196	0.5016722408026756
Macrophage	unannotated_all	HLA-F	2	1196	0.16722408026755853
Macrophage	unannotated_all	HLA-C	6	1196	0.5016722408026756
Macrophage	receptor_ligand	HLA-C	6	1196	0.5016722408026756
Macrophage	unannotated_all	PFKFB1	3	1196	0.2508361204013378
Macrophage	unannotated_all	TMEM14C	1	1196	0.08361204013377926
Macrophage	unannotated_all	FAM133DP	2	1196	0.16722408026755853
Macrophage	receptor_ligand	HLA-B	2	1196	0.16722408026755853
Macrophage	unannotated_all	HLA-L	5	1196	0.4180602006688963
Macrophage	unannotated_all	IFI27	3	1196	0.2508361204013378
Macrophage	unannotated_all	AIG1	5	1196	0.4180602006688963
Macrophage	unannotated_all	HSPA1B	3	1196	0.2508361204013378
Macrophage	unannotated_all	YWHAZ	5	1196	0.4180602006688963
Macrophage	unannotated_all	UBQLN2	5	1196	0.4180602006688963
Macrophage	unannotated_all	AMMECR1	2	1196	0.16722408026755853
Macrophage	receptor_ligand	HLA-A	2	1196	0.16722408026755853
Macrophage	unannotated_all	TRAPPC2B	1	1196	0.08361204013377926
Macrophage	unannotated_all	ZNF780B	1	1196	0.08361204013377926
Macrophage	unannotated_all	CORO7-PAM16	1	1196	0.08361204013377926
Macrophage	unannotated_all	COX6B1	1	1196	0.08361204013377926
Macrophage	unannotated_all	CSNK2A3	1	1196	0.08361204013377926
Macrophage	unannotated_all	CYBA	1	1196	0.08361204013377926
Macrophage	unannotated_all	DDX19B	1	1196	0.08361204013377926
Macrophage	unannotated_all	EEF1A1	1	1196	0.08361204013377926
Macrophage	unannotated_all	HLA-G	1	1196	0.08361204013377926
Macrophage	unannotated_all	KRT19	1	1196	0.08361204013377926
Macrophage	receptor_ligand	HLA-G	1	1196	0.08361204013377926
Macrophage	unannotated_all	LIMS3	1	1196	0.08361204013377926
Macrophage	unannotated_all	MMP23A	1	1196	0.08361204013377926
Macrophage	unannotated_all	MT2A	2	1196	0.16722408026755853
Macrophage	unannotated_all	SFTPA2	1	1196	0.08361204013377926
Macrophage	unannotated_all	SFTPA1	1	1196	0.08361204013377926
Macrophage	unannotated_all	NDUFA9	2	1196	0.16722408026755853
Macrophage	unannotated_all	RPL13AP20	1	1196	0.08361204013377926
Macrophage	unannotated_all	NME1	1	1196	0.08361204013377926
Macrophage	unannotated_all	GBP2	4	1196	0.33444816053511706
Macrophage	unannotated_all	LUZP6	1	1196	0.08361204013377926
Macrophage	ISG	GBP2	4	1196	0.33444816053511706
Macrophage	unannotated_all	HLA-A	2	1196	0.16722408026755853
Macrophage	ISG	GBP1	4	1196	0.33444816053511706
Macrophage	unannotated_all	ZNF780A	1	1196	0.08361204013377926
Macrophage	receptor_ligand	HLA-F	2	1196	0.16722408026755853
Macrophage	unannotated_all	UBC	10	1196	0.8361204013377926
Macrophage	unannotated_all	LSM8	2	1196	0.16722408026755853
Macrophage	antivirals	IFI27	3	1196	0.2508361204013378
Macrophage	unannotated_all	DDX19A	1	1196	0.08361204013377926
Macrophage	unannotated_all	ST13P4	1	1196	0.08361204013377926
Macrophage	unannotated_all	RPS24	14	1196	1.1705685618729096
Macrophage	unannotated_all	ATP6V1G2-DDX39B	2	1196	0.16722408026755853
Macrophage	unannotated_all	A2M	2	1196	0.16722408026755853
Macrophage	unannotated_all	UBB	13	1196	1.0869565217391304
Macrophage	unannotated_all	MED10	14	1196	1.1705685618729096
Monocyte	unannotated_all	GBP1	9	969	0.9287925696594427
Monocyte	ISG	GBP1	9	969	0.9287925696594427
Monocyte	receptor_ligand	HLA-DRB1	41	969	4.231166150670795
Monocyte	unannotated_all	HLA-DRB1	41	969	4.231166150670795
Monocyte	unannotated_all	MED10	8	969	0.8255933952528379
Monocyte	unannotated_all	RPS24	16	969	1.6511867905056758
Monocyte	unannotated_all	YWHAZ	7	969	0.7223942208462332
Monocyte	unannotated_all	HLA-DRB6	36	969	3.7151702786377707
Monocyte	antivirals	GBP1	9	969	0.9287925696594427
Monocyte	unannotated_all	ZNF688	1	969	0.10319917440660474
Monocyte	unannotated_all	HLA-C	6	969	0.6191950464396285
Monocyte	unannotated_all	NPAT	1	969	0.10319917440660474
Monocyte	unannotated_all	EIF3C	1	969	0.10319917440660474
Monocyte	unannotated_all	LUZP6	1	969	0.10319917440660474
Monocyte	unannotated_all	BRI3	1	969	0.10319917440660474
Monocyte	receptor_ligand	HLA-A	3	969	0.30959752321981426
Monocyte	unannotated_all	HLA-F	3	969	0.30959752321981426
Monocyte	receptor_ligand	HLA-F	3	969	0.30959752321981426
Monocyte	unannotated_all	CBR3	3	969	0.30959752321981426
Monocyte	unannotated_all	HLA-B	2	969	0.20639834881320948
Monocyte	unannotated_all	UBC	3	969	0.30959752321981426
Monocyte	receptor_ligand	HLA-B	2	969	0.20639834881320948
Monocyte	antivirals	PARP14	2	969	0.20639834881320948
Monocyte	unannotated_all	AIG1	4	969	0.41279669762641896
Monocyte	unannotated_all	CYBA	2	969	0.20639834881320948
Monocyte	receptor_ligand	HLA-C	6	969	0.6191950464396285
Monocyte	unannotated_all	LSM8	1	969	0.10319917440660474
Monocyte	ISG	PARP14	2	969	0.20639834881320948
Monocyte	unannotated_all	TEAD4	2	969	0.20639834881320948
Monocyte	unannotated_all	UQCC2	2	969	0.20639834881320948
Monocyte	unannotated_all	UQCRC1	2	969	0.20639834881320948
Monocyte	unannotated_all	HLA-H	4	969	0.41279669762641896
Monocyte	unannotated_all	PARP14	2	969	0.20639834881320948
Monocyte	unannotated_all	SLC25A6	1	969	0.10319917440660474
Monocyte	unannotated_all	C11orf58	1	969	0.10319917440660474
Monocyte	antivirals	GBP2	3	969	0.30959752321981426
Monocyte	unannotated_all	GOSR2	6	969	0.6191950464396285
Monocyte	unannotated_all	NDUFA9	5	969	0.5159958720330238
Monocyte	unannotated_all	HLA-L	4	969	0.41279669762641896
Monocyte	unannotated_all	HLA-G	1	969	0.10319917440660474
Monocyte	unannotated_all	HLA-A	3	969	0.30959752321981426
Monocyte	unannotated_all	MZT2A	1	969	0.10319917440660474
Monocyte	unannotated_all	FAM133DP	1	969	0.10319917440660474
Monocyte	unannotated_all	SMN1	1	969	0.10319917440660474
Monocyte	ISG	GBP2	3	969	0.30959752321981426
Monocyte	unannotated_all	GBP2	3	969	0.30959752321981426
Monocyte	unannotated_all	NME1	1	969	0.10319917440660474
Monocyte	unannotated_all	MMP23A	2	969	0.20639834881320948
Monocyte	unannotated_all	TBL1X	1	969	0.10319917440660474
Monocyte	unannotated_all	NME1-NME2	1	969	0.10319917440660474
Monocyte	unannotated_all	TMEM14C	1	969	0.10319917440660474
Monocyte	receptor_ligand	HLA-G	1	969	0.10319917440660474
Natural Killer T cell	unannotated_all	HLA-DRB1	1	351	0.2849002849002849
Natural Killer T cell	receptor_ligand	HLA-DRB1	1	351	0.2849002849002849
Natural Killer T cell	unannotated_all	MED10	5	351	1.4245014245014245
Natural Killer T cell	unannotated_all	COX6B1	1	351	0.2849002849002849
Natural Killer T cell	unannotated_all	AMMECR1	1	351	0.2849002849002849
Natural Killer T cell	unannotated_all	EIF3C	1	351	0.2849002849002849
Natural Killer T cell	unannotated_all	AIG1	1	351	0.2849002849002849
Natural Killer T cell	unannotated_all	UQCRC1	1	351	0.2849002849002849
Natural Killer T cell	unannotated_all	GZMH	3	351	0.8547008547008548
Natural Killer T cell	unannotated_all	ZNF780A	1	351	0.2849002849002849
Smooth Muscle and Myofibroblast	unannotated_all	MMP23A	4	120	3.3333333333333335
Smooth Muscle and Myofibroblast	unannotated_all	AIG1	2	120	1.6666666666666667
Smooth Muscle and Myofibroblast	unannotated_all	UBC	1	120	0.8333333333333334
Smooth Muscle and Myofibroblast	unannotated_all	MT1E	1	120	0.8333333333333334
Smooth Muscle and Myofibroblast	unannotated_all	GOSR2	1	120	0.8333333333333334
Smooth Muscle and Myofibroblast	unannotated_all	TEAD4	1	120	0.8333333333333334
Smooth Muscle and Myofibroblast	receptor_ligand	LRP5	1	120	0.8333333333333334
Smooth Muscle and Myofibroblast	unannotated_all	LRP5	1	120	0.8333333333333334
Smooth Muscle and Myofibroblast	unannotated_all	RPS24	1	120	0.8333333333333334
Smooth Muscle and Myofibroblast	unannotated_all	EIF3C	1	120	0.8333333333333334
T cell	unannotated_all	AMMECR1	1	376	0.26595744680851063
T cell	unannotated_all	HLA-DRB6	1	376	0.26595744680851063
T cell	unannotated_all	NDUFA9	1	376	0.26595744680851063
T cell	unannotated_all	RPS24	9	376	2.393617021276596
T cell	ISG	PARP14	1	376	0.26595744680851063
T cell	unannotated_all	GOSR2	3	376	0.7978723404255319
T cell	antivirals	GBP1	1	376	0.26595744680851063
T cell	unannotated_all	NAA16	3	376	0.7978723404255319
T cell	ISG	GBP1	1	376	0.26595744680851063
T cell	unannotated_all	HLA-DRB1	1	376	0.26595744680851063
T cell	unannotated_all	HLA-B	1	376	0.26595744680851063
T cell	unannotated_all	C1orf53	1	376	0.26595744680851063
T cell	unannotated_all	PDIA3P1	1	376	0.26595744680851063
T cell	antivirals	PARP14	1	376	0.26595744680851063
T cell	unannotated_all	YWHAZ	4	376	1.0638297872340425
T cell	receptor_ligand	HLA-B	1	376	0.26595744680851063
T cell	unannotated_all	GBP1	1	376	0.26595744680851063
T cell	receptor_ligand	HLA-DRB1	1	376	0.26595744680851063
T cell	unannotated_all	MED10	4	376	1.0638297872340425
T cell	ISG	GBP4	2	376	0.5319148936170213
T cell	antivirals	GBP4	2	376	0.5319148936170213
T cell	unannotated_all	COX6B1	1	376	0.26595744680851063
T cell	unannotated_all	GBP4	2	376	0.5319148936170213
T cell	unannotated_all	PIP4K2A	2	376	0.5319148936170213
T cell	unannotated_all	PARP14	1	376	0.26595744680851063
T cell	unannotated_all	RPL17	1	376	0.26595744680851063
